# Exceptional ancient DNA preservation and fibre remains of a Sasanian saltmine sheep mummy in Chehrābād, Iran

**DOI:** 10.1101/2021.04.15.439892

**Authors:** Conor Rossi, Gabriela Ruß-Popa, Valeria Mattiangeli, Fionnuala McDaid, Andrew J. Hare, Hossein Davoudi, Haeedeh Laleh, Zahra Lorzadeh, Roya Khazaeli, Homa Fathi, Matthew D. Teasdale, Abolfazl A’ali, Thomas Stöllner, Marjan Mashkour, Kevin G. Daly

## Abstract

Mummified remains have long attracted interest as a potential source of ancient DNA. However, mummification is a rare process that requires an anhydrous environment to rapidly dehydrate and preserve tissue before complete decomposition occurs. We present the whole genome sequences of a ∼1600 year old naturally mummified sheep recovered from Chehrābād, a salt mine in northwestern Iran. Comparative analyses of published ancient sequences revealed remarkable DNA integrity of this mummy. Hallmarks of postmortem damage, fragmentation and hydrolytic deamination, are substantially reduced, likely due to the high-salinity of this taphonomic environment. Metagenomic analyses reflect the profound influence of high salt content on decomposition; its microbial profile is predominated by halophilic archaea and bacteria, possibly contributing to the preservation of this sample. Applying population genomic analyses we find consistent clustering of this sheep with Southwest Asian modern breeds, suggesting ancestry continuity. Genotyping of a locus influencing the woolly phenotype showed the existence of an ancestral “hairy” allele in this sheep, consistent with hair fibre imaging, further elucidating Sasanian-period animal husbandry.
