## Supplementary Table 3 for "Exceptional ancient DNA preservation and fibre remains of a Sasanian saltmine sheep mummy in Chehrābād, Iran"

### Sheet: Median_length
Sample_ID	Tissue	Age	Median_length	Study
MUM2	Mummified Tissue		107	This study
Geor2	Bone		64	(Daly et al. 2018)
Monjukli2	Bone		59	(Daly et al. 2018)
Semnan13	Bone		59	(Daly et al. 2018)
Chalow1	Bone		57	(Daly et al. 2018)
Kazbegi1	Bone		57	(Daly et al. 2018)
Darre2	Bone		56	(Daly et al. 2018)
Potterne1	Bone		56	(Daly et al. 2018)
Azer2	Bone		56	This study
Semnan3	Bone		55	(Daly et al. 2018)
Monjukli8	Bone		54	(Daly et al. 2018)
Azer4	Bone		53	(Daly et al. 2018)
Bulak1	Bone		53	(Daly et al. 2018)
Hovk1	Bone		53	(Daly et al. 2018)
Monjukli1	Bone		53	(Daly et al. 2018)
Acem2	Bone		52	(Daly et al. 2018)
Fars4	Bone		52	(Daly et al. 2018)
Monjukli4	Bone		52	(Daly et al. 2018)
Semnan17	Bone		52	(Daly et al. 2018)
Semnan9	Bone		52	(Daly et al. 2018)
Tac3	Bone		52	(Daly et al. 2018)
Khor1	Bone		52	This study
Azer6	Bone		51	(Daly et al. 2018)
Qazvin1	Bone		51	(Daly et al. 2018)
Safi2	Bone		50	(Daly et al. 2018)
Semnan1-2	Bone		50	(Daly et al. 2018)
Yoqneam2	Bone		50	(Daly et al. 2018)
Azer3-5	Bone		49	(Daly et al. 2018)
Kov57	Bone		48	(Daly et al. 2018)
Lur12	Bone		48	(Daly et al. 2018)
Acem1	Bone		47	(Daly et al. 2018)
Bulak2	Bone		46	(Daly et al. 2018)
Bulak5	Bone		46	(Daly et al. 2018)
Direkli1-2	Bone		46	(Daly et al. 2018)
Direkli4	Bone		46	(Daly et al. 2018)
Shiqmim9	Bone		46	(Daly et al. 2018)
Ainghazal2	Bone		45	(Daly et al. 2018)
Darre1	Bone		45	(Daly et al. 2018)
Direkli5	Bone		45	(Daly et al. 2018)
Direkli6	Bone		45	(Daly et al. 2018)
Fars2-5	Bone		45	(Daly et al. 2018)
Gilat8	Bone		45	(Daly et al. 2018)
Monjukli6	Bone		45	(Daly et al. 2018)
Shiqmim1	Bone		45	(Daly et al. 2018)
Ainghazal3	Bone		44	(Daly et al. 2018)
Ainghazal4	Bone		44	(Daly et al. 2018)
Blagotin1	Bone		44	(Daly et al. 2018)
Ghosh5	Bone		44	(Daly et al. 2018)
Ainghazal1	Bone		43	(Daly et al. 2018)
Blagotin2	Bone		43	(Daly et al. 2018)
Blagotin3	Bone		43	(Daly et al. 2018)
Fars1	Bone		43	(Daly et al. 2018)
Gilat10	Bone		43	(Daly et al. 2018)
Semnan10	Bone		43	(Daly et al. 2018)
Semnan7	Bone		42	(Daly et al. 2018)
Yarmut7	Bone		42	(Daly et al. 2018)
Gilat2	Bone		41	(Daly et al. 2018)
Kohneh2	Bone		41	(Daly et al. 2018)
Blagotin16	Bone		40	(Daly et al. 2018)
Semnan8	Bone		40	(Daly et al. 2018)
Miqne5	Bone		39	(Daly et al. 2018)
Lur9	Bone		38	(Daly et al. 2018)
Yarmut1	Bone		38	(Daly et al. 2018)

### Sheet: C>T_output
	1	2	3	4	5	6	7	8	9	10	11	12	13	14	15	16	17	18	19	20	21	22	23	24	25	Study
Khor1_C	0.214602	0.182227	0.149338	0.132165	0.113839	0.10582	0.0911217	0.0802078	0.072139	0.0646824	0.0579227	0.0547055	0.0489874	0.0475084	0.0453425	0.0435553	0.0403881	0.0400224	0.0375086	0.0344551	0.0343927	0.0338468	0.0319256	0.0295643	0.0286595	This study
Azer2_C	0.201091	0.162957	0.12883	0.112101	0.100996	0.0920359	0.0792679	0.0662643	0.0581494	0.0537851	0.0487161	0.0462596	0.0435476	0.0411391	0.0389211	0.0371384	0.0352652	0.0344847	0.0345832	0.0332015	0.0321083	0.0310982	0.0285147	0.0281769	0.0272491	This study
MUM2_C	0.00769154	0.00748493	0.00547939	0.0059129	0.00457939	0.00426419	0.00391779	0.00398371	0.00377155	0.00406198	0.0037103	0.00366445	0.00358527	0.00349891	0.00363106	0.0034134	0.00342404	0.00352677	0.00354472	0.00347139	0.00356573	0.00358219	0.00346103	0.00362457	0.00357746	This study
AH004-4	0.34705	0.285106	0.211205	0.17834	0.153981	0.132797	0.11208	0.0956381	0.0819995	0.0768381	0.0688972	0.0627109	0.0548446	0.051818	0.0478849	0.0425965	0.0388708	0.0368006	0.0345495	0.0351263	0.0299495	0.0274948	0.0278501	0.0259547	0.0241716	(Daly et al. 2018)
AH005-1	0.267669	0.189674	0.124731	0.0972194	0.0743188	0.0645556	0.0549354	0.0459699	0.0406077	0.0356029	0.0313054	0.0303213	0.02797	0.027215	0.0256331	0.0241366	0.0234525	0.0222205	0.0239191	0.0218076	0.0220828	0.0200928	0.0195688	0.0182368	0.0167994	(Daly et al. 2018)
AH005-2	0.379207	0.294939	0.223491	0.188134	0.152693	0.129363	0.111439	0.0936834	0.0826251	0.077992	0.0663991	0.0561278	0.0587523	0.0528619	0.0464312	0.0458829	0.0440609	0.040263	0.0358836	0.0341804	0.0314784	0.0322157	0.0285131	0.0277427	0.0265676	(Daly et al. 2018)
AH005-3	0.249921	0.171076	0.105802	0.0824984	0.0619071	0.0522662	0.0421429	0.0389866	0.0349367	0.0309005	0.0263604	0.0247376	0.0237712	0.0236016	0.0230779	0.0209605	0.0233084	0.0219885	0.0198144	0.0193598	0.0198662	0.0184731	0.0186628	0.0175421	0.0171813	(Daly et al. 2018)
AH006-4	0.291353	0.238061	0.177159	0.144214	0.11823	0.101193	0.088023	0.0734432	0.0694648	0.0575817	0.0508566	0.0499274	0.0475849	0.0423789	0.0409685	0.0379803	0.0332113	0.0377154	0.036088	0.0284517	0.0319121	0.0286191	0.0269744	0.0274252	0.0256751	(Daly et al. 2018)
KD001	0.214079	0.178552	0.132924	0.115746	0.0941707	0.0828886	0.0713676	0.0626906	0.0547267	0.0476444	0.0429749	0.0398791	0.0366038	0.0359513	0.0336524	0.0322769	0.0298729	0.0289446	0.0264791	0.0260146	0.025596	0.0251771	0.0232351	0.0213511	0.0203623	(Daly et al. 2018)
KD040	0.214079	0.178552	0.132924	0.115746	0.0941707	0.0828886	0.0713676	0.0626906	0.0547267	0.0476444	0.0429749	0.0398791	0.0366038	0.0359513	0.0336524	0.0322769	0.0298729	0.0289446	0.0264791	0.0260146	0.025596	0.0251771	0.0232351	0.0213511	0.0203623	(Daly et al. 2018)
KD041	0.389579	0.294479	0.221345	0.182544	0.146154	0.121206	0.100633	0.0847554	0.0721479	0.0628171	0.0536944	0.0498694	0.0441317	0.0415	0.0377396	0.0352572	0.0340129	0.0314524	0.0298504	0.0274261	0.0262493	0.0242478	0.0230073	0.021254	0.0194325	(Daly et al. 2018)
KD042	0.333992	0.271574	0.204571	0.172744	0.138755	0.118351	0.10061	0.0848501	0.0735661	0.0649568	0.0586598	0.0529917	0.048394	0.0451767	0.0425747	0.0379351	0.0374242	0.035609	0.0331853	0.0315177	0.0294	0.0281909	0.026372	0.0245969	0.0227099	(Daly et al. 2018)
KD055	0.340002	0.243678	0.172729	0.134115	0.109288	0.0927638	0.0798302	0.068074	0.0573964	0.0504345	0.0449052	0.041654	0.0388006	0.0358192	0.0335278	0.0314365	0.0306649	0.0286352	0.026929	0.0259981	0.0245345	0.0219574	0.0211642	0.019191	0.018307	(Daly et al. 2018)
KD077-2	0.311172	0.229605	0.158462	0.121506	0.0953508	0.0782601	0.0648858	0.0510325	0.0430964	0.0369539	0.0341189	0.0311575	0.0310958	0.0272967	0.0258862	0.0246892	0.0231022	0.0217276	0.0199745	0.019304	0.0201264	0.0172886	0.0172376	0.0165466	0.0171823	(Daly et al. 2018)
KD089	0.30117	0.231545	0.162153	0.128353	0.102496	0.0858636	0.0674826	0.0559347	0.0444252	0.0405778	0.0344654	0.0325088	0.0292912	0.0273662	0.0261327	0.0246124	0.0242025	0.0234002	0.0210549	0.0198539	0.0197753	0.0181871	0.0168198	0.0167087	0.0161388	(Daly et al. 2018)
KD111-2	0.272948	0.183617	0.113621	0.0909653	0.0700231	0.0524174	0.0437151	0.0370147	0.0325993	0.027027	0.0265539	0.0249707	0.023212	0.0220152	0.0223881	0.0224218	0.0216519	0.0209841	0.0196721	0.0180346	0.0173645	0.0184228	0.0158022	0.0174404	0.014907	(Daly et al. 2018)
KD112	0.266801	0.185981	0.122278	0.0950887	0.0715129	0.0592675	0.0472583	0.04275	0.0353999	0.0334424	0.0309404	0.0289439	0.0272842	0.0264997	0.0254574	0.0237251	0.0243514	0.0235134	0.0215508	0.021569	0.0202291	0.0186162	0.0180229	0.0175847	0.0155444	(Daly et al. 2018)
KD113	0.268024	0.184775	0.119446	0.0928753	0.0733358	0.0586164	0.0499913	0.0435965	0.0363296	0.0343436	0.0309187	0.0282649	0.0278692	0.0254975	0.025752	0.0244082	0.0241425	0.0220435	0.0219556	0.0213086	0.0197412	0.0182807	0.0180123	0.0178396	0.0148387	(Daly et al. 2018)
KD157	0.250401	0.187323	0.149005	0.130001	0.106759	0.0951724	0.0822441	0.0645458	0.06107	0.0527902	0.0478608	0.0446885	0.0405274	0.0394504	0.0376453	0.0347861	0.0334047	0.0315651	0.0301389	0.0278232	0.0257555	0.0267397	0.0261591	0.0257082	0.0239746	(Daly et al. 2018)
KD177	0.202606	0.152393	0.114023	0.0975524	0.0873274	0.075483	0.0632603	0.0514067	0.04538	0.0402159	0.0378765	0.0347849	0.0319064	0.0286607	0.0294069	0.0268269	0.0249383	0.0254403	0.0230561	0.0216377	0.0222887	0.0208396	0.0224975	0.0197591	0.0196306	(Daly et al. 2018)
KD178	0.219685	0.173289	0.135984	0.119703	0.104512	0.0936474	0.0773394	0.0674545	0.0591462	0.051512	0.0461839	0.0434216	0.0410843	0.0376644	0.0363505	0.0334425	0.0326107	0.0312344	0.029996	0.0294263	0.0276846	0.0268619	0.0248391	0.0236787	0.0237532	(Daly et al. 2018)
KD179	0.230275	0.183992	0.140711	0.122375	0.109044	0.0981878	0.0802696	0.0700635	0.0644031	0.0560243	0.0485189	0.0455322	0.0423845	0.0415486	0.0382492	0.0366988	0.0355014	0.0345636	0.0311383	0.0308826	0.0304735	0.0281476	0.0268155	0.025299	0.0244314	(Daly et al. 2018)
KD197	0.365569	0.216175	0.132342	0.0931419	0.0678025	0.0523433	0.0365768	0.0289668	0.0225721	0.0176663	0.0193534	0.0151193	0.0183486	0.014416	0.0187054	0.0163165	0.0156687	0.0181513	0.0164805	0.0149287	0.018025	0.0156003	0.012634	0.0128804	0.0137762	(Daly et al. 2018)
KD184	0.247195	0.163132	0.0925478	0.0648617	0.0511146	0.0435102	0.0351537	0.0344648	0.0330325	0.0303165	0.0276713	0.0275078	0.0317162	0.0260892	0.0284138	0.0272257	0.0269199	0.026482	0.0284855	0.0278135	0.0270928	0.0269302	0.0269628	0.0247435	0.0240338	(Daly et al. 2018)
KD233	0.331156	0.214876	0.133494	0.0938338	0.0738151	0.0528169	0.0470257	0.0378034	0.031857	0.0322702	0.0245493	0.0253676	0.0273613	0.0190797	0.0220103	0.020202	0.0196449	0.0194353	0.0162325	0.0162903	0.0175177	0.0181012	0.0148203	0.0152497	0.0207	(Daly et al. 2018)
KD234	0.223963	0.198464	0.157658	0.139718	0.122431	0.112774	0.0940814	0.0813688	0.0719527	0.0636545	0.0581141	0.0528082	0.0470328	0.0452762	0.0421542	0.0401782	0.0393526	0.0376338	0.0353706	0.0317245	0.0325924	0.0303816	0.0306666	0.0279377	0.0286399	(Daly et al. 2018)
KD235	0.276484	0.182054	0.103967	0.0771765	0.0601035	0.0466117	0.0395933	0.0282552	0.0251364	0.0187717	0.0210719	0.0199582	0.0174184	0.0164259	0.0192752	0.0184369	0.014289	0.0168358	0.0156504	0.0170247	0.0163858	0.0147008	0.0163391	0.0132647	0.0156804	(Daly et al. 2018)
KD236	0.266823	0.178273	0.108568	0.080561	0.0612079	0.0524605	0.0362404	0.028328	0.0275303	0.0236149	0.0196929	0.0175023	0.0198218	0.0182892	0.0155642	0.0190101	0.0166382	0.0177555	0.0166496	0.0162767	0.016399	0.0155533	0.0160633	0.0135181	0.0113804	(Daly et al. 2018)
KD238	0.268031	0.177042	0.101448	0.0756681	0.0598512	0.0469232	0.0384241	0.0299408	0.0288473	0.0234684	0.0229665	0.0192373	0.0199068	0.0182416	0.0192059	0.0201226	0.0192534	0.0197361	0.0193398	0.0172538	0.0159408	0.0163324	0.017095	0.015074	0.0143474	(Daly et al. 2018)
KD240	0.298813	0.199379	0.124647	0.084789	0.0592433	0.0467038	0.0349002	0.0290769	0.0250702	0.0195986	0.0200602	0.0218086	0.0180804	0.0167623	0.0191031	0.0161466	0.0188887	0.0181702	0.0170127	0.0164761	0.0149725	0.0153169	0.0148108	0.0129201	0.0128043	(Daly et al. 2018)
KD242	0.295118	0.179892	0.102071	0.0678866	0.051287	0.0384168	0.028336	0.0270389	0.0222096	0.0205698	0.0188541	0.0192212	0.018085	0.0170479	0.0177479	0.0183814	0.0200124	0.0200679	0.0188783	0.0189427	0.0190077	0.0198124	0.016101	0.0173506	0.0152989	(Daly et al. 2018)
KD259	0.428682	0.291667	0.219463	0.137657	0.133683	0.103879	0.0836576	0.0659864	0.0494297	0.0430652	0.037037	0.0323415	0.0355781	0.0292063	0.0271808	0.0180911	0.0277094	0.0308483	0.0154512	0.0206637	0.0157629	0.0143035	0.0143213	0.0159033	0.0152439	(Daly et al. 2018)
VEM199	0.234916	0.172859	0.131022	0.111683	0.0945748	0.0832477	0.0699892	0.0566955	0.0493915	0.0424807	0.0383569	0.0350915	0.0331685	0.0303355	0.0293189	0.0274795	0.0256243	0.0260371	0.0245117	0.0235185	0.0228023	0.0211505	0.0202542	0.0200236	0.0189781	(Daly et al. 2018)

### Sheet: Nuc_δS_output_bone
Sample_ID	Tissue	Age	Nuc_δS_mean	Study
MUM2	Mummified Tissue	1600	0.0121678	This study
NE6	Bone	5125	0.16	(Kistler et al. 2017)*
BR2	Bone	1650	0.17	(Kistler et al. 2017)*
KO1	Bone	5715	0.18	(Kistler et al. 2017)*
Batagai	Bone	5154	0.202322	(Kistler et al. 2017)*
BR1	Bone	2085	0.21	(Kistler et al. 2017)*
CO1	Bone	2800	0.21	(Kistler et al. 2017)*
NE2	Bone	5175	0.21	(Kistler et al. 2017)*
NE7	Bone	4425	0.22	(Kistler et al. 2017)*
NE5	Bone	5100	0.23	(Kistler et al. 2017)*
6DRIF-18	Tooth	1800	0.239684	(Kistler et al. 2017)*
NE4	Bone	5160	0.24	(Kistler et al. 2017)*
KO2	Bone	5640	0.25	(Kistler et al. 2017)*
NE1	Bone	5190	0.25	(Kistler et al. 2017)*
M63	Tooth	2125	0.256301	(Kistler et al. 2017)*
6DRIF-21	Tooth	1800	0.285909	(Kistler et al. 2017)*
RM127	Bone	4021	0.289709	(Kistler et al. 2017)*
RISE504	Bone	1210	0.29	(Kistler et al. 2017)*
6DRIF-23	Bone	1800	0.293503	(Kistler et al. 2017)*
6DRIF-3	Bone	1800	0.308961	(Kistler et al. 2017)*
6DRIF-22	Tooth	1800	0.319225	(Kistler et al. 2017)*
Khor1	Bone		0.333667	This study
RSK2	Bone	3651	0.334278	(Kistler et al. 2017)*
RISE174	Bone	1496	0.34	(Kistler et al. 2017)*
RISE502	Bone	3416	0.34	(Kistler et al. 2017)*
RISE505	Bone	3701	0.34	(Kistler et al. 2017)*
3DRIF-26	Tooth	1800	0.348675	(Kistler et al. 2017)*
RISE495	Bone	1150	0.35	(Kistler et al. 2017)*
RISE500	Bone	1600	0.35	(Kistler et al. 2017)*
RISE523	Bone	3513	0.35	(Kistler et al. 2017)*
RISE555	Bone	4692	0.35	(Kistler et al. 2017)*
BA64	Bone	5346	0.363073	(Kistler et al. 2017)*
S35	Tooth	1500	0.36586	(Kistler et al. 2017)*
RISE480	Bone	1750	0.37	(Kistler et al. 2017)*
RISE479	Bone	1750	0.38	(Kistler et al. 2017)*
KD177-2	Bone	2440	0.38169	(Daly et al. 2018)
Khor1	Bone		0.382448	This study
M1489	Bone	2100	0.388723	(Kistler et al. 2017)*
NE3	Bone	5110	0.39	(Kistler et al. 2017)*
RISE373	Bone	3806	0.39	(Kistler et al. 2017)*
RISE386	Bone	4186.5	0.39	(Kistler et al. 2017)*
NO3423	Bone	1416	0.396576	(Kistler et al. 2017)*
RISE497	Bone	1150	0.4	(Kistler et al. 2017)*
3DRIF-16	Bone	1800	0.400353	(Kistler et al. 2017)*
RISE492	Bone	2317.5	0.41	(Kistler et al. 2017)*
RISE511	Bone	4809	0.41	(Kistler et al. 2017)*
RISE512	Bone	3387	0.41	(Kistler et al. 2017)*
KD178-2	Bone	4550	0.410654	(Daly et al. 2018)
RSK1	Bone	3898	0.414989	(Kistler et al. 2017)*
KD179-2	Bone	4150	0.416696	(Daly et al. 2018)
RISE175	Bone	3278.5	0.42	(Kistler et al. 2017)*
RISE567	Bone	2300	0.42	(Kistler et al. 2017)*
RISE98	Bone	4164	0.42	(Kistler et al. 2017)*
KD001	Bone	4142	0.423838	(Daly et al. 2018)
RISE1	Bone	4736.5	0.43	(Kistler et al. 2017)*
RISE509	Bone	4797	0.43	(Kistler et al. 2017)*
RISE524	Bone	1000	0.43	(Kistler et al. 2017)*
ATP17	Bone	4889	0.44	(Kistler et al. 2017)*
RISE525	Bone	1000	0.44	(Kistler et al. 2017)*
CS7675	Tooth	7285	0.44504	(Kistler et al. 2017)*
RISE395	Bone	3873	0.45	(Kistler et al. 2017)*
RISE569	Bone	2300	0.45	(Kistler et al. 2017)*
CB14	Tooth	7400	0.453006	(Kistler et al. 2017)*
H3C6	Bone	7350	0.454051	(Kistler et al. 2017)*
Mebrak 344	Tooth	2125	0.457061	(Kistler et al. 2017)*
F19	Bone	7380	0.458069	(Kistler et al. 2017)*
ATP9	Bone	3634	0.46	(Kistler et al. 2017)*
RISE276	Bone	2685.5	0.46	(Kistler et al. 2017)*
KD157a	Bone	3960	0.466255	(Daly et al. 2018)
RISE423	Bone	3321.5	0.47	(Kistler et al. 2017)*
Samdzong 40	Tooth	1500	0.474302	(Kistler et al. 2017)*
G21	Bone	7390	0.474816	(Kistler et al. 2017)*
RISE371	Bone	4053.5	0.48	(Kistler et al. 2017)*
RISE499	Bone	1150	0.48	(Kistler et al. 2017)*
Mebrak 240	Tooth	2125	0.485147	(Kistler et al. 2017)*
RISE00	Bone	2550	0.49	(Kistler et al. 2017)*
RISE240	Bone	4771	0.49	(Kistler et al. 2017)*
Chokopani 1	Tooth	2775	0.494152	(Kistler et al. 2017)*
RISE392	Bone	4026	0.5	(Kistler et al. 2017)*
RISE494	Bone	3357	0.5	(Kistler et al. 2017)*
S10	Tooth	1500	0.501452	(Kistler et al. 2017)*
LaBrana	Bone	7816	0.51	(Kistler et al. 2017)*
Matojo	Bone	4894.5	0.51	(Kistler et al. 2017)*
RISE553	Bone	2885.5	0.51	(Kistler et al. 2017)*
RISE568	Bone	2300	0.51	(Kistler et al. 2017)*
AH005-3-31	Bone	8000	0.524583	(Daly et al. 2018)
S41	Tooth	1500	0.538773	(Kistler et al. 2017)*
RISE109	Bone	3878	0.54	(Kistler et al. 2017)*
RISE374	Bone	3757.5	0.55	(Kistler et al. 2017)*
RISE496	Bone	3352.5	0.55	(Kistler et al. 2017)*
RISE503	Bone	3634	0.55	(Kistler et al. 2017)*
RISE71	Bone	4124.5	0.55	(Kistler et al. 2017)*
AH006-4-34	Bone	8000	0.553043	(Daly et al. 2018)
RISE247	Bone	3693.5	0.56	(Kistler et al. 2017)*
RISE484	Bone	1750	0.56	(Kistler et al. 2017)*
RISE94	Bone	4561.5	0.56	(Kistler et al. 2017)*
AH005-1-5	Bone	8002	0.568186	(Daly et al. 2018)
ATP16	Bone	5038.5	0.57	(Kistler et al. 2017)*
RISE42	Bone	4096.5	0.57	(Kistler et al. 2017)*
RISE493	Bone	3494	0.57	(Kistler et al. 2017)*
RISE510	Bone	4674.5	0.57	(Kistler et al. 2017)*
ATP20	Bone	4119.5	0.58	(Kistler et al. 2017)*
RISE407	Bone	3020	0.58	(Kistler et al. 2017)*
RISE483	Bone	1750	0.58	(Kistler et al. 2017)*
ATP7	Bone	5089.5	0.59	(Kistler et al. 2017)*
RISE446	Bone	4662	0.59	(Kistler et al. 2017)*
RISE210	Bone	3377	0.6	(Kistler et al. 2017)*
RISE408	Bone	3124	0.6	(Kistler et al. 2017)*
RISE547	Bone	4775.5	0.6	(Kistler et al. 2017)*
RISE554	Bone	2939.5	0.6	(Kistler et al. 2017)*
KD111-2	Bone	9152	0.600798	(Daly et al. 2018)
KD236	Bone	6800	0.607852	(Daly et al. 2018)
RISE394	Bone	3866.5	0.61	(Kistler et al. 2017)*
RISE508	Bone	5148	0.61	(Kistler et al. 2017)*
RISE516	Bone	4133.5	0.62	(Kistler et al. 2017)*
RISE546	Bone	2700	0.62	(Kistler et al. 2017)*
NGDG_2014_L2_in11	Bone	4800	0.622098	(Kistler et al. 2017)*
KD113-2	Bone	8109	0.62987	(Daly et al. 2018)
RISE436	Bone	4739	0.63	(Kistler et al. 2017)*
RISE507	Bone	5137.5	0.63	(Kistler et al. 2017)*
KD112-2	Bone	9152	0.630601	(Daly et al. 2018)
ATP3	Bone	5389	0.64	(Kistler et al. 2017)*
MotaCave	Bone	4469.5	0.64	(Kistler et al. 2017)*
RISE391	Bone	4018.5	0.65	(Kistler et al. 2017)*
KD238	Bone	6800	0.652633	(Daly et al. 2018)
KD184-1	Bone	8500	0.657925	(Daly et al. 2018)
RISE150	Bone	3804	0.66	(Kistler et al. 2017)*
RISE21	Bone	3368.5	0.66	(Kistler et al. 2017)*
RISE154	Bone	3860	0.67	(Kistler et al. 2017)*
RISE515	Bone	4257.5	0.67	(Kistler et al. 2017)*
KD089	Bone	3598	0.691373	(Daly et al. 2018)
KD235	Bone	6800	0.691686	(Daly et al. 2018)
RISE179	Bone	3908	0.71	(Kistler et al. 2017)*
KD040	Bone	6248	0.719123	(Daly et al. 2018)
RISE416	Bone	3559	0.72	(Kistler et al. 2017)*
RISE548	Bone	2700	0.72	(Kistler et al. 2017)*
RISE566	Bone	2300	0.72	(Kistler et al. 2017)*
CB13	Tooth	7400	0.726133	(Kistler et al. 2017)*
KD042	Bone	7994	0.726394	(Daly et al. 2018)
RISE562	Bone	2300	0.73	(Kistler et al. 2017)*
RISE97	Bone	3970	0.73	(Kistler et al. 2017)*
RISE254	Bone	4033.5	0.74	(Kistler et al. 2017)*
RISE47	Bone	3426.5	0.74	(Kistler et al. 2017)*
RISE564	Bone	2300	0.74	(Kistler et al. 2017)*
KD242	Bone	8150	0.758953	(Daly et al. 2018)
ATP2	Bone	4738.5	0.76	(Kistler et al. 2017)*
RISE577	Bone	2050	0.76	(Kistler et al. 2017)*
AH004-4	Bone	8000	0.775766	(Daly et al. 2018)
RISE559	Bone	2300	0.78	(Kistler et al. 2017)*
RISE563	Bone	2300	0.79	(Kistler et al. 2017)*
AH005-2-6	Bone	8000	0.826418	(Daly et al. 2018)
RISE486	Bone	3968.5	0.83	(Kistler et al. 2017)*
RISE61	Bone	4686.5	0.83	(Kistler et al. 2017)*
KD240-2	Bone	6800	0.833265	(Daly et al. 2018)
KD055	Bone	8000	0.834646	(Daly et al. 2018)
RISE145	Bone	4088	0.84	(Kistler et al. 2017)*
RISE413	Bone	3817	0.84	(Kistler et al. 2017)*
RISE412	Bone	3084	0.85	(Kistler et al. 2017)*
RISE434	Bone	4770	0.86	(Kistler et al. 2017)*
KD233	Bone	6500	0.86095	(Daly et al. 2018)
RISE349	Bone	3924	0.87	(Kistler et al. 2017)*
RISE550	Bone	4999.5	0.88	(Kistler et al. 2017)*
RISE560	Bone	2300	0.88	(Kistler et al. 2017)*
RISE471	Bone	2550	0.9	(Kistler et al. 2017)*
RISE489	Bone	4758	0.9	(Kistler et al. 2017)*
KD041	Bone	8229	0.901874	(Daly et al. 2018)
RISE435	Bone	4695.5	0.93	(Kistler et al. 2017)*
Klei10	Bone	6128	0.931929	(Kistler et al. 2017)*
Bar8	Bone	8137	0.937467	(Kistler et al. 2017)*
RISE396	Bone	3079.5	0.95	(Kistler et al. 2017)*
Kennewick	Bone	8770	0.959587	(Kistler et al. 2017)*
RISE397	Bone	2966.5	0.96	(Kistler et al. 2017)*
KD259	Bone	8230	0.990722	(Daly et al. 2018)
KD197	Bone	6800	0.996291	(Daly et al. 2018)
Bar31	Bone	8344	0.999998	(Kistler et al. 2017)*
Pal7	Bone	6407	0.999998	(Kistler et al. 2017)*
Rev5	Bone	8367	0.999998	(Kistler et al. 2017)*
RISE139	Bone	4044	1	(Kistler et al. 2017)*
RISE207	Bone	3412.5	1	(Kistler et al. 2017)*
RISE431	Bone	4182	1	(Kistler et al. 2017)*
RISE487	Bone	5310	1	(Kistler et al. 2017)*
RISE552	Bone	4511	1	(Kistler et al. 2017)*
RISE586	Bone	2050	1	(Kistler et al. 2017)*
RISE598	Bone	2711.5	1	(Kistler et al. 2017)*

### Sheet: Nuc_δS_mean_skins
Sample_ID	Soft_tissue_preservation	Animal	Age (BP)	Nuc_δS_mean	Study
BOG5	Museum Skin	Goat	50	0.0484987	(Cassidy et al. 2017)
BOG6	Museum Skin	Goat	50	0.076268	(Cassidy et al. 2017)
BOG1	Museum Skin	Goat	150	0.0474986	(Cassidy et al. 2017)
SOG4	Museum Skin	Goat	150	0.0819755	(Cassidy et al. 2017)
BOG4	Museum Skin	Goat	150	0.0942578	(Cassidy et al. 2017)
ERR2019434	Parchment	Sheep	1000	0.0417402	(Teasdale et al. 2017)
ERR2019417	Parchment	Sheep	1000	0.0496325	(Teasdale et al. 2017)
ERR2019435	Parchment	Sheep	1000	0.0507729	(Teasdale et al. 2017)
ERR2019416	Parchment	Sheep	1000	0.0508811	(Teasdale et al. 2017)
ERR2019436	Parchment	Sheep	1000	0.0611165	(Teasdale et al. 2017)
ERR2019433	Parchment	Sheep	1000	0.0611454	(Teasdale et al. 2017)
ERR2019423	Parchment	Cow	1000	0.0613093	(Teasdale et al. 2017)
ERR2019431	Parchment	Cow	1000	0.0802824	(Teasdale et al. 2017)
ERR2019424	Parchment	Sheep	1000	0.081662	(Teasdale et al. 2017)
ERR2019418	Parchment	Cow	1000	0.0827178	(Teasdale et al. 2017)
ERR2019419	Parchment	Cow	1000	0.100676	(Teasdale et al. 2017)
ERR2019420	Parchment	Cow	1000	0.108996	(Teasdale et al. 2017)
ERR2019421	Parchment	Cow	1000	0.114733	(Teasdale et al. 2017)
ERR2019426	Parchment	Cow	1000	0.11499	(Teasdale et al. 2017)
ERR2019422	Parchment	Cow	1000	0.13248	(Teasdale et al. 2017)
ERR2019427	Parchment	Cow	1000	0.145933	(Teasdale et al. 2017)
ERR2019429	Parchment	Cow	1000	0.15617	(Teasdale et al. 2017)
ERR2019428	Parchment	Cow	1000	0.173068	(Teasdale et al. 2017)
ERR2019430	Parchment	Cow	1000	0.190321	(Teasdale et al. 2017)
MUM2	Salt	Sheep	1600	0.0121678	This study
ERR1596824	Leather	Goat	5300	0.0625077	(O'Sullivan et al. 2016)
ERR1596825	Leather	Goat	5300	0.0794845	(O'Sullivan et al. 2016)
ERR1596826	Leather	Sheep	5300	0.0881178	(O'Sullivan et al. 2016)
ERR1596829	Leather	Sheep	5300	0.0885441	(O'Sullivan et al. 2016)
ERR1596823	Leather	Cow	5300	0.160215	(O'Sullivan et al. 2016)
ERR1596828	Leather	Sheep	5300	0.160952	(O'Sullivan et al. 2016)
ERR1596832	Leather	Cow	5300	0.219441	(O'Sullivan et al. 2016)
