## Supplementary Table 4 for "Exceptional ancient DNA preservation and fibre remains of a Sasanian saltmine sheep mummy in Chehrābād, Iran"

### Sheet: SourceTracker2_database
Name	N	Reference
Tissue decomposers	20	(Emmons et al. 2020)
Salt-rich environment	31	(Robinson et al. 2015)
Sheep skin	12	(Ross et al. 2018)
Soil	20	(Moreira-Grez et al. 2019)
Laboratory reagents	35	(Salter et al. 2014)

### Sheet: MUM2_MIDAS_output
Sample_ID	#_reads_aligned_to_marker_genes	Relative_abundance	Description
Actinopolyspora_halophila_58532	75	0.308642	Halophilic genus that requires high NaCl content for growth (at least 10% on solid media) (Gochnauer et al. 1975)
Streptomyces_sp_59965	9	0.037037	Widely distributed family capable of growth in high salinity environments, found especially in soil (Kämpfer 2006)
Chromohalobacter_japonicus_61028	8	0.0329218	Halophilic species that requires moderate to high NaCl content for growth (5 - 25%) (Sánchez-Porro et al. 2007)
Amycolatopsis_vancoresmycina_60999	8	0.0329218	Species can be isolated from soil. No information on salt resistence (Wink et al. 2003)
Microbispora_rosea_60669	6	0.0246914	Species found in soils. Capable of growth in 2.5% NaCl https://bacdive.dsmz.de/strain/16519#ref19964
Amycolatopsis_alba_59153	6	0.0246914	Species found in soils. Capable of growth in 5% NaCl media (Mertz and Yao 1993)
Streptomyces_sp_60647	5	0.0205761	Widely distributed family capable of growth in high salinity environments, found especially in soil (Kämpfer 2006)
Saccharomonospora_glauca_62535	5	0.0205761	Species found in soils, animal waste. Capable of growing in 7% NaCl media (Greiner-Mai et al. 1988)
Amycolatopsis_balhimycina_58531	5	0.0205761	Species can be isolated from soil (Wink et al. 2003)
Streptomyces_ipomoeae_62155	4	0.0164609	Species isolated from potato rot. No information on salt resistence.
Streptomyces_catenulae_62081	4	0.0164609	Capable of growth in 5% NaCl https://www.dsmz.de/microorganisms/wink_pdf/DSM40258.pdf
Streptomonospora_alba_60957	4	0.0164609	Species can be isolated from soil. Grows between 5 and 25 % NaCl (Li et al. 2003)
Amycolatopsis_thermoflava_57694	4	0.0164609	Species can be isolated from soil. Capable of growth in 5 % NaCl media (Chun et al. 1999)
Streptomyces_sp_61316	3	0.0123457
Streptomyces_sp_53350	3	0.0123457
Saccharothrix_syringae_58393	3	0.0123457
Nocardiopsis_kunsanensis_59768	3	0.0123457
Nocardiopsis_chromatogenes_59774	3	0.0123457
Amycolatopsis_mediterranei_47955	3	0.0123457
Actinokineospora_sp_62492	3	0.0123457
Streptomyces_varsoviensis_33751	2	0.00823045
Streptomyces_monomycini_57894	2	0.00823045
Streptomyces_megasporus_61517	2	0.00823045
Saccharomonospora_azurea_54839	2	0.00823045
Pseudomonas_pseudoalcaligenes_57759	2	0.00823045
Nocardiopsis_xinjiangensis_59773	2	0.00823045
Nocardiopsis_halotolerans_59767	2	0.00823045
Nocardiopsis_gilva_59677	2	0.00823045
Nocardioides_sp_60285	2	0.00823045
Nocardioides_sp_60281	2	0.00823045
Nesterenkonia_sp_62315	2	0.00823045
Microbacterium_sp_59366	2	0.00823045
Marmoricola_sp_60014	2	0.00823045
Kribbella_catacumbae_58897	2	0.00823045
Kitasatospora_azatica_60580	2	0.00823045
Halomonas_elongata_62301	2	0.00823045
Corynebacterium_resistens_62057	2	0.00823045
Chromohalobacter_israelensis_55877	2	0.00823045
Amycolatopsis_jejuensis_61266	2	0.00823045
Streptosporangium_roseum_57476	1	0.00411523
Streptomyces_wedmorensis_56899	1	0.00411523
Streptomyces_tsukubaensis_58623	1	0.00411523
Streptomyces_sp_61898	1	0.00411523
Streptomyces_sp_60650	1	0.00411523
Streptomyces_sp_59277	1	0.00411523
Streptomyces_griseus_54957	1	0.00411523
Streptomyces_celluloflavus_61871	1	0.00411523
Saccharopolyspora_erythraea_48523	1	0.00411523
Saccharomonospora_viridis_52547	1	0.00411523
Saccharomonospora_paurometabolica_62413	1	0.00411523
Saccharomonospora_marina_62412	1	0.00411523
Rhodothermus_marinus_61685	1	0.00411523
Pseudomonas_mendocina_57928	1	0.00411523
Propionibacterium_sp_59451	1	0.00411523
Propionibacterium_acnes_57367	1	0.00411523
Nocardiopsis_halophila_55652	1	0.00411523
Nocardia_pneumoniae_59475	1	0.00411523
Nocardia_concava_59478	1	0.00411523
Mycobacterium_sp_56261	1	0.00411523
Micrococcus_luteus_59665	1	0.00411523
Micrococcus_luteus_57785	1	0.00411523
Microbispora_sp_61222	1	0.00411523
Microbacterium_sp_60740	1	0.00411523
Lechevalieria_aerocolonigenes_62110	1	0.00411523
Herbidospora_cretacea_61119	1	0.00411523
Halomonas_zhanjiangensis_61851	1	0.00411523
Glycomyces_tenuis_58607	1	0.00411523
Geodermatophilus_obscurus_61728	1	0.00411523
Desulfovibrio_alcoholivorans_58808	1	0.00411523
Corynebacterium_sputi_58605	1	0.00411523
Corynebacterium_capitovis_58769	1	0.00411523
Corynebacterium_atypicum_60968	1	0.00411523
Clavibacter_michiganensis_61237	1	0.00411523
Cellulomonas_sp_60040	1	0.00411523
Burkholderia_oklahomensis_61294	1	0.00411523
Bradyrhizobium_sp_59642	1	0.00411523
Amycolatopsis_halophila_61910	1	0.00411523
Actinomadura_rifamycini_58666	1	0.00411523
Actinokineospora_enzanensis_58663	1	0.00411523
Acidovorax_sp_61324	1	0.00411523

### Sheet: Khor1_MIDAS_output
Sample_ID	#_reads_aligned_to_marker_genes	Relative_abundance
Bradyrhizobium_sp_59642	2	0.153846
Salisaeta_longa_58536	1	0.0769231
Mycobacterium_iranicum_60253	1	0.0769231
Streptomyces_sp_59972	1	0.0769231
Salinispora_pacifica_57435	1	0.0769231
Streptomyces_griseus_54957	1	0.0769231
Actinoplanes_subtropicus_61745	1	0.0769231
Actinokineospora_enzanensis_58663	1	0.0769231
Rhizobium_mesoamericanum_57690	1	0.0769231
Actinoplanes_utahensis_60959	1	0.0769231
Bradyrhizobium_sp_60002	1	0.0769231
Ornithinimicrobium_pekingense_58971	1	0.0769231

### Sheet: Azer2_MIDAS_output
Sample_ID	#_reads_aligned_to_marker_genes	Relative_abundance
Kocuria_polaris_54814	21	0.112903
Streptomyces_fradiae_60966	8	0.0430108
Acinetobacter_johnsonii_58178	6	0.0322581
Nocardiopsis_ganjiahuensis_59732	4	0.0215054
Mesorhizobium_sp_59999	3	0.016129
Cellulomonas_sp_58567	3	0.016129
Catenuloplanes_japonicus_61280	3	0.016129
Nonomuraea_coxensis_58962	2	0.0107527
Streptomyces_griseus_57232	2	0.0107527
Thioalkalivibrio_sp_62240	2	0.0107527
Jiangella_gansuensis_62657	2	0.0107527
Dactylosporangium_aurantiacum_61319	2	0.0107527
Micromonospora_chokoriensis_61317	2	0.0107527
Actinoplanes_sp_60193	2	0.0107527
Propionibacterium_acnes_57367	2	0.0107527
Mesorhizobium_sp_60775	2	0.0107527
Streptomyces_sp_59965	2	0.0107527
Allokutzneria_albata_61005	2	0.0107527
Micromonospora_lupini_59258	2	0.0107527
Carnobacterium_sp_59841	2	0.0107527
Streptomyces_purpureus_58460	2	0.0107527
Arenimonas_donghaensis_58706	1	0.00537634
Streptomyces_albus_62086	1	0.00537634
Salinispora_arenicola_57470	1	0.00537634
Mesorhizobium_sp_57412	1	0.00537634
Cupriavidus_sp_60071	1	0.00537634
Ilumatobacter_nonamiense_60074	1	0.00537634
Nocardioides_halotolerans_58960	1	0.00537634
Sandarakinorhabdus_sp_59784	1	0.00537634
Burkholderia_ginsengisoli_59568	1	0.00537634
Rhodospirillum_centenum_61487	1	0.00537634
Herminiimonas_sp_60218	1	0.00537634
Exiguobacterium_mexicanum_61290	1	0.00537634
Streptomyces_sp_57574	1	0.00537634
Methylobacter_marinus_55881	1	0.00537634
Thioalkalivibrio_sp_57741	1	0.00537634
Cystobacter_fuscus_59745	1	0.00537634
Geodermatophilus_obscurus_61728	1	0.00537634
Salinispora_pacifica_54583	1	0.00537634
Streptomyces_pristinaespiralis_61558	1	0.00537634
Acinetobacter_sp_59556	1	0.00537634
Thermobispora_bispora_61579	1	0.00537634
Acidovorax_sp_59876	1	0.00537634
Ferrimonas_balearica_61769	1	0.00537634
Acidovorax_sp_59863	1	0.00537634
Glycomyces_arizonensis_58865	1	0.00537634
Streptomyces_sp_60638	1	0.00537634
Actinosporangium_sp_60634	1	0.00537634
Glycomyces_sp_60635	1	0.00537634
Sphingobium_sp_60630	1	0.00537634
Thioalkalivibrio_thiocyanoxidans_62183	1	0.00537634
Patulibacter_americanus_58988	1	0.00537634
Actinoplanes_subtropicus_61745	1	0.00537634
Brachybacterium_faecium_61538	1	0.00537634
Amycolatopsis_orientalis_59152	1	0.00537634
Ramlibacter_tataouinensis_61339	1	0.00537634
Corynebacterium_halotolerans_58773	1	0.00537634
Mesorhizobium_loti_55991	1	0.00537634
Thermaerobacter_marianensis_62013	1	0.00537634
Rheinheimera_sp_61665	1	0.00537634
Thermomonospora_curvata_61590	1	0.00537634
Alishewanella_agri_59418	1	0.00537634
Marmoricola_aequoreus_61438	1	0.00537634
Solimonas_soli_59060	1	0.00537634
Methylobacterium_radiotolerans_54853	1	0.00537634
Asticcacaulis_benevestitus_58712	1	0.00537634
Aureimonas_ureilytica_58716	1	0.00537634
Olsenella_sp_62055	1	0.00537634
Methylocella_silvestris_61434	1	0.00537634
Rhodospirillales_bacterium_60287	1	0.00537634
Geodermatophilaceae_bacterium_60286	1	0.00537634
Cryptosporangium_arvum_62530	1	0.00537634
Alpha_proteobacterium_59674	1	0.00537634
Pseudomonas_chloritidismutans_57851	1	0.00537634
Nocardioides_sp_60567	1	0.00537634
Salinispora_pacifica_57618	1	0.00537634
Gordonia_terrae_46644	1	0.00537634
Acinetobacter_junii_57406	1	0.00537634
Methylocystis_rosea_58208	1	0.00537634
Pseudonocardia_dioxanivorans_62092	1	0.00537634
Propionicicella_superfundia_59005	1	0.00537634
Corynebacterium_casei_59947	1	0.00537634
Streptomyces_novaecaesareae_33739	1	0.00537634
Nitrobacter_winogradskyi_61249	1	0.00537634
Staphylococcus_equorum_54689	1	0.00537634
Granulicella_mallensis_62118	1	0.00537634
Sciscionella_sp_60551	1	0.00537634
Nocardiopsis_chromatogenes_59774	1	0.00537634
Nocardiopsis_lucentensis_59771	1	0.00537634
Frankia_alni_61260	1	0.00537634
Patulibacter_sp_58577	1	0.00537634
Paracoccus_sp_58581	1	0.00537634
Bradyrhizobium_sp_59186	1	0.00537634
Thermocrispum_municipale_58610	1	0.00537634
Xylanimonas_cellulosilytica_61542	1	0.00537634
Pseudomonas_entomophila_61383	1	0.00537634
Mesorhizobium_sp_58408	1	0.00537634
Kocuria_rhizophila_57520	1	0.00537634
Eubacterium_rectale_56927	1	0.00537634
Streptomyces_auratus_59299	1	0.00537634
Thioalkalivibrio_sp_59292	1	0.00537634
Pseudomonas_mendocina_56904	1	0.00537634
Caldibacillus_debilis_58858	1	0.00537634
Thalassobaculum_salexigens_59103	1	0.00537634
Actinomadura_madurae_60348	1	0.00537634
Rasbobacterium_massiliensis_60807	1	0.00537634
Streptomyces_sp_60666	1	0.00537634
Streptomyces_sp_60664	1	0.00537634
Streptomyces_sp_60663	1	0.00537634
Spiribacter_salinus_59808	1	0.00537634
Actinoalloteichus_cyanogriseus_52665	1	0.00537634
Clostridium_sporosphaeroides_58760	1	0.00537634
Afipia_birgiae_59428	1	0.00537634
Actinoplanes_missouriensis_61677	1	0.00537634
Conexibacter_woesei_61582	1	0.00537634
Mycobacterium_sp_62390	1	0.00537634
Chelativorans_sp_62569	1	0.00537634
Nocardia_exalbida_59468	1	0.00537634
Nocardia_asiatica_59463	1	0.00537634
Sinorhizobium_fredii_61427	1	0.00537634
Halomonas_zincidurans_60553	1	0.00537634
Micromonospora_aurantiaca_58255	1	0.00537634
Streptomyces_lavendulae_56726	1	0.00537634
Kaistia_adipata_58893	1	0.00537634
Streptomyces_roseoverticillatus_62064	1	0.00537634
Streptomyces_albus_60962	1	0.00537634
Brevibacterium_sp_60294	1	0.00537634
Corynebacterium_bovis_62528	1	0.00537634
Corynebacterium_marinum_59608	1	0.00537634
Nocardioides_sp_59936	1	0.00537634
Rhodanobacter_sp_58497	1	0.00537634
